# Phage therapy candidates from Sphae: An automated toolkit for predicting sequencing data

**DOI:** 10.1101/2024.11.18.624194

**Authors:** Bhavya Papudeshi, Michael J. Roach, Vijini Mallawaarachchi, George Bouras, Susanna R. Grigson, Sarah K. Giles, Clarice M. Harker, Abbey L. K. Hutton, Anita Tarasenko, Laura K. Inglis, Alejandro A. Vega, Cole Souza, Lance Boling, Hamza Hajama, Ana Georgina Cobián Güemes, Anca M. Segall, Elizabeth A. Dinsdale, Robert A. Edwards

**Affiliations:** Flinders Accelerator for Microbiome Exploration, College of Science and Engineering, Flinders University, Adelaide, SA, 5042, Australia; Flinders Health and Medical Research Institute, College of Medicine and Public Health, Flinders University, Adelaide, SA, 5042, Australia; Adelaide Medical School, Faculty of Health and Medical Sciences, The University of Adelaide, Adelaide, SA, 5005, Australia; The Department of Surgery - Otolaryngology Head and Neck Surgery, University of Adelaide and the Basil Hetzel Institute for Translational Health Research, Central Adelaide Local Health Network, South Australia, Australia; Department of Biology, San Diego State University, 5500 Campanile Drive, San Diego, CA, 92182, USA; David Geffen School of Medicine, University of California Los Angeles, Los Angeles, CA, USA; Department of Pathology, University of San Diego, 500 Gilman Drive, MC 0612, La Jolla, San Diego, CA, 92093-0612, USA

**Keywords:** phage therapy, antimicrobial resistance, automated pipeline, genome characterization, snakemake

## Abstract

**Motivation:** Phage therapy is a viable alternative for treating bacterial infections amidst the escalating threat of antimicrobial resistance. However, the therapeutic success of phage therapy depends on selecting safe and effective phage candidates. While experimental methods focus on isolating phages and determining their lifecycle and host range, comprehensive genomic screening is critical to identify markers that indicate potential risks, such as toxins, antimicrobial resistance, or temperate lifecycle traits. These analyses are often labor-intensive and time-consuming, limiting the rapid deployment of phage in clinical settings.

**Results:** We developed Sphae, an automated bioinformatics pipeline designed to streamline therapeutic potential of a phage in under ten minutes. Using Snakemake workflow manager, Sphae integrates tools for quality control, assembly, genome assessment, and annotation tailored specifically for phage biology. Sphae automates the detection of key genomic markers, including virulence factors, antimicrobial resistance genes, and lysogeny indicators like integrase, recombinase, and transposase, which could preclude therapeutic use. Benchmarked on 65 phage sequences, 28 phage samples showed therapeutic potential, 8 failed during assembly due to low sequencing depth, 22 samples included prophage or virulent markers, and the remaining 23 samples included multiple phage genomes per sample. This workflow outputs a comprehensive report, enabling rapid assessment of phage safety and suitability for phage therapy under these criteria. Sphae is scalable, portable, facilitating efficient deployment across most high-performance computing (HPC) and cloud platforms, expediting the genomic evaluation process.

**Availability:** Sphae is source code and freely available at https://github.com/linsalrob/sphae, with installation supported on Conda, PyPi, Docker containers.
