## Supplementary Tables for "Phage therapy candidates from Sphae: An automated toolkit for predicting sequencing data"

### Sheet: Table S1
	Paper reference	sample name	SRA accession ID	Biosample ID	Informal names	Bioproject accession	Organism		Host	Isolation source	Sequencing platform
This study		Ecoli_39	SRR15364480	SAMN20326277	supertafe	PRJNA737576	Enterococcus phage	Enterococcus faecalis	USA: Missouri	Fecal	MinION
This study		Ecoli_37	SRR15364481	SAMN20326276	flindoors	PRJNA737576	Escherichia phage	E. coli	USA: Missouri	Fecal	MinION
This study		Ecoli_36	SRR15364482	SAMN20326275	helpimstuck/glob	PRJNA737576	Escherichia phage	E. coli	USA: Missouri	Fecal	MinION
This study		Ecoli_35	SRR15364483	SAMN20326274	calice	PRJNA737576	Escherichia phage	E. coli	USA: Missouri	Fecal	MinION
This study		Ecoli_34	SRR15364484	SAMN20326273	jjayne	PRJNA737576	Escherichia phage	E. coli	USA: Missouri	Fecal	MinION
This study		Ecoli_33_1	SRR15364485	SAMN20326272	dramo	PRJNA737576	Escherichia phage	E. coli	USA: Missouri	Fecal	MinION
This study		Ecoli_33	SRR15364486	SAMN20326271	Isocoli	PRJNA737576	Escherichia phage	E. coli	USA: Missouri	Fecal	MinION
This study		Ecoli_32	SRR15364487	SAMN20326270	resch	PRJNA737576	Escherichia phage	E. coli	USA: Missouri	Fecal	MinION
This study		Ecoli_31	SRR15364488	SAMN20326269	Thompsochoo	PRJNA737576	Escherichia phage	E. coli	USA: Missouri	Fecal	MinION
This study		Ecoli_29	SRR15364489	SAMN20326268	slana	PRJNA737576	Escherichia phage	E. coli	USA: Missouri	Fecal	MinION
This study		Ecoli_28	SRR15364491	SAMN20326267	boxhall	PRJNA737576	Escherichia phage	E. coli	USA: Missouri	Fecal	MinION
This study		Ecoli_27	SRR15364492	SAMN20326266	pargine	PRJNA737576	Escherichia phage	E. coli	USA: Missouri	Fecal	MinION
This study		Ecoli_26	SRR15364493	SAMN20326265	Trajan	PRJNA737576	Escherichia phage	E. coli (STEC)	USA: Missouri	Fecal	MinION
This study		Ecoli_17	SRR15364494	SAMN20326264	salison	PRJNA737576	Escherichia phage	E. coli	USA: Missouri	Fecal	MinION
Klebsiella dataset	Elek et al., 2023	Whistle	SRR22972370	SAMN32329543	Whistle	PRJNA914245	Klebsiella phage Whistle	Klebsiella variicola	UK	wastewater	Illumina NextSeq500
Klebsiella dataset	Elek et al., 2023	Amrap	SRR22972371	SAMN32329542	Amrap	PRJNA914245	Klebsiella phage Amrap	Klebsiella oxytoca	UK	wastewater	Illumina NextSeq500
Klebsiella dataset	Elek et al., 2023	Emom	SRR22972372	SAMN32329541	Emom	PRJNA914245	Klebsiella phage Emom	Klebsiella oxytoca	UK	wastewater	Illumina NextSeq500
Klebsiella dataset	Elek et al., 2023	Saitama	SRR22972373	SAMN32329540	Saitama	PRJNA914245	Klebsiella phage Saitama	Klebsiella quasipneumoniae	UK	wastewater	Illumina NextSeq500
Klebsiella dataset	Elek et al., 2023	Tokugawa	SRR22972374	SAMN32329539	Tokugawa	PRJNA914245	Klebsiella phage Tokugawa	Klebsiella michiganensis	UK	wastewater	Illumina NextSeq500
Klebsiella dataset	Elek et al., 2023	Cornelius	SRR22972375	SAMN32329538	Cornelius	PRJNA914245	Klebsiella phage Cornelius	Klebsiella michiganensis	UK	wastewater	Illumina NextSeq500
Klebsiella dataset	Elek et al., 2023	Speegle	SRR22972376	SAMN32329537	Speegle	PRJNA914245	Klebsiella phage Speegle	Klebsiella michiganensis	UK	wastewater	Illumina NextSeq500
Klebsiella dataset	Elek et al., 2023	Mera	SRR22972377	SAMN32329536	Mera	PRJNA914245	Klebsiella phage Mera	Klebsiella michiganensis	UK	wastewater	Illumina NextSeq500
Klebsiella dataset	Elek et al., 2023	Whistle	SRR22972378	SAMN32329543	Whistle	PRJNA914245	Klebsiella phage Whistle	Klebsiella variicola	UK	wastewater	MinION
Klebsiella dataset	Elek et al., 2023	Amrap	SRR22972379	SAMN32329542	Amrap	PRJNA914245	Klebsiella phage Amrap	Klebsiella oxytoca	UK	wastewater	MinION
Klebsiella dataset	Elek et al., 2023	Emom	SRR22972380	SAMN32329541	Emom	PRJNA914245	Klebsiella phage Emom	Klebsiella oxytoca	UK	wastewater	MinION
Klebsiella dataset	Elek et al., 2023	Saitama	SRR22972381	SAMN32329540	Saitama	PRJNA914245	Klebsiella phage Saitama	Klebsiella quasipneumoniae	UK	wastewater	MinION
Klebsiella dataset	Elek et al., 2023	Tokugawa	SRR22972382	SAMN32329539	Tokugawa	PRJNA914245	Klebsiella phage Tokugawa	Klebsiella michiganensis	UK	wastewater	MinION
Klebsiella dataset	Elek et al., 2023	Cornelius	SRR22972383	SAMN32329538	Cornelius	PRJNA914245	Klebsiella phage Cornelius	Klebsiella michiganensis	UK	wastewater	MinION
Klebsiella dataset	Elek et al., 2023	Speegle	SRR22972384	SAMN32329537	Speegle	PRJNA914245	Klebsiella phage Speegle	Klebsiella michiganensis	UK	wastewater	MinION
Klebsiella dataset	Elek et al., 2023	Mera	SRR22972385	SAMN32329536	Mera	PRJNA914245	Klebsiella phage Mera	Klebsiella michiganensis	UK	wastewater	MinION
Klebsiella dataset	Elek et al., 2023	Toyotomi	SRR22972386	SAMN32329535	Toyotomi	PRJNA914245	Klebsiella phage Toyotomi	Klebsiella michiganensis	UK	wastewater	MinION
Klebsiella dataset	Elek et al., 2023	Oda	SRR22972387	SAMN32329534	Oda	PRJNA914245	Klebsiella phage Oda	Klebsiella michiganensis	UK	wastewater	MinION
Klebsiella dataset	Elek et al., 2023	Toyotomi	SRR22972388	SAMN32329535	Toyotomi	PRJNA914245	Klebsiella phage Toyotomi	Klebsiella michiganensis	UK	wastewater	Illumina NextSeq500
Klebsiella dataset	Elek et al., 2023	Oda	SRR22972389	SAMN32329534	Oda	PRJNA914245	Klebsiella phage Oda	Klebsiella michiganensis	UK	wastewater	Illumina NextSeq500
Salmonella phages	Gendre et al., 2022	Se_F6	SRR16219306	SAMN21907439	Se_F6	PRJNA767534	Salmonella phage Se_F6a culture lysate DNA extract	Salmonella enterica subsp. enterica serovar Typhimurium ATCC 14028S (ATCC 14028S)	Spain	wastewater	Illumina MiSeq
Salmonella phages	Gendre et al., 2022	Se_F3	SRR16219307	SAMN21907438	Se_F3	PRJNA767534	Salmonella phage Se_F3a culture lysate DNA extract	Salmonella enterica subsp. enterica serovar Typhimurium ATCC 14028S (ATCC 14028S)	Spain	wastewater	Illumina MiSeq
Salmonella phages	Gendre et al., 2022	Se_F2	SRR16219308	SAMN21907437	Se_F2	PRJNA767534	Salmonella phage Se_F2 culture lysate DNA extract	Salmonella enterica subsp. enterica serovar Typhimurium ATCC 14028S (ATCC 14028S)	Spain	wastewater	Illumina MiSeq
Salmonella phages	Gendre et al., 2022	Se_F1	SRR16219309	SAMN21907436	Se_F1	PRJNA767534	Salmonella phage Se_F1 culture lysate DNA extract	Salmonella enterica subsp. enterica serovar Typhimurium ATCC 14028S (ATCC 14028S)	Spain	wastewater	Illumina MiSeq
Salmonella phages	Gendre et al., 2022	Se_ML1	SRR16219310	SAMN21907435	Se_ML1	PRJNA767534	Salmonella phage Se_ML1 culture lysate DNA extract	Salmonella enterica subsp. enterica serovar Typhimurium ATCC 14028S (ATCC 14028S)	Spain	wastewater	Illumina MiSeq
Salmonella phages	Gendre et al., 2022	Se_EM4	SRR16219311	SAMN21907434	Se_EM4	PRJNA767534	Salmonella phage Se_EM4 culture lysate DNA extract	Salmonella enterica subsp. enterica serovar Typhimurium ATCC 14028S (ATCC 14028S)	Spain	wastewater	Illumina MiSeq
Salmonella phages	Gendre et al., 2022	Se_EM3	SRR16219312	SAMN21907433	Se_EM3	PRJNA767534	Salmonella phage Se_EM3 culture lysate DNA extract	Salmonella enterica subsp. enterica serovar Typhimurium ATCC 14028S (ATCC 14028S)	Spain	wastewater	Illumina MiSeq
Salmonella phages	Gendre et al., 2022	Se_EM2	SRR16219313	SAMN21907432	Se_EM2	PRJNA767534	Salmonella phage Se_EM2 culture lysate DNA extract	Salmonella enterica subsp. enterica serovar Typhimurium ATCC 14028S (ATCC 14028S)	Spain	wastewater	Illumina MiSeq
Salmonella phages	Gendre et al., 2022	Salfasec_13	SRR16219314	SAMN21907440	Salfasec_13	PRJNA767534	Salmonella phage Salfasec_13b culture lysate DNA extract	Salmonella enterica subsp. enterica serovar Typhimurium ATCC 14028S (ATCC 14028S)	Spain	wastewater	Illumina MiSeq
Salmonella phages	Gendre et al., 2022	Se_EM1	SRR16219315	SAMN21907431	Se_EM1	PRJNA767534	Salmonella phage Se_EM1 culture lysate DNA extract	Salmonella enterica subsp. enterica serovar Typhimurium ATCC 14028S (ATCC 14028S)	Spain	wastewater	Illumina MiSeq
Salmonella phages	Gendre et al., 2022	Se_AO1	SRR16219316	SAMN21907430	Se_AO1	PRJNA767534	Salmonella phage Se_AO1 culture lysate DNA extract	Salmonella enterica subsp. enterica serovar Typhimurium ATCC 14028S (ATCC 14028S)	Spain	wastewater	Illumina MiSeq
Achromobacter phages	Essoh C et al.,	POU94	ERR3447759	ERP116447	POU94	PRJEB33638	Achromobacter phage vB_AxyP_19-32_Axy12	Achromobacter xylosioxidans	Cote de Ivoire: Abidjan	wastewater	Illumina MiSeq
Achromobacter phages	Essoh C et al.,	POU95	ERR3447760	ERP116447	POU95	PRJEB33638	Achromobacter phage vB_AxyP_19-32_Axy13	Achromobacter xylosioxidans	Cote de Ivoire: Abidjan	wastewater	Illumina MiSeq
Achromobacter phages	Essoh C et al.,	POU96	ERR3447761	ERP116447	POU96	PRJEB33638	Achromobacter phage vB_AxyS_19-32_Axy14	Achromobacter xylosioxidans	Cote de Ivoire: Abidjan	wastewater	Illumina MiSeq
Achromobacter phages	Essoh C et al.,	POU98	ERR3447762	ERP116447	POU98	PRJEB33638	Achromobacter phage vB_AxyS_19-32_Axy16	Achromobacter xylosioxidans	Cote de Ivoire: Abidjan	wastewater	Illumina MiSeq
Achromobacter phages	Essoh C et al.,	POU100	ERR3447763	ERP116447	POU100	PRJEB33638	Achromobacter phage vB_AxyS_19-32_Axy18	Achromobacter xylosioxidans	Cote de Ivoire: Abidjan	wastewater	Illumina MiSeq
Achromobacter phages	Essoh C et al.,	POU101	ERR3447764	ERP116447	POU101	PRJEB33638	Achromobacter phage vB_AxyS_19-32_Axy19	Achromobacter xylosioxidans	Cote de Ivoire: Abidjan	wastewater	Illumina MiSeq
Achromobacter phages	Essoh C et al.,	POU102	ERR3447765	ERP116447	POU102	PRJEB33638	Achromobacter phage vB_AxyS_19-32_Axy20	Achromobacter xylosioxidans	Cote de Ivoire: Abidjan	wastewater	Illumina MiSeq
Achromobacter phages	Essoh C et al.,	POU103	ERR3447766	ERP116447	POU103	PRJEB33638	Achromobacter phage vB_AxyP_19-32_Axy21	Achromobacter xylosioxidans	Cote de Ivoire: Abidjan	wastewater	Illumina MiSeq
Achromobacter phages	Essoh C et al.,	POU104	ERR3447767	ERP116447	POU104	PRJEB33638	Achromobacter phage vB_AxyP_19-32_Axy22	Achromobacter xylosioxidans	Cote de Ivoire: Abidjan	wastewater	Illumina MiSeq
Achromobacter phages	Essoh C et al.,	POU105	ERR3447768	ERP116447	POU105	PRJEB33638	Achromobacter phage vB_AxyP_19-32_Axy23	Achromobacter xylosioxidans	Cote de Ivoire: Abidjan	wastewater	Illumina MiSeq
Achromobacter phages	Essoh C et al.,	POU106	ERR3447769	ERP116447	POU106	PRJEB33638	Achromobacter phage vB_AxyP_19-32_Axy24	Achromobacter xylosioxidans	Cote de Ivoire: Abidjan	wastewater	Illumina MiSeq
Achromobacter phages	Essoh C et al.,	POU84	ERR3447754	ERP116447	POU84	PRJEB33638	Achromobacter phage vB_AxyP_19-32_Axy04	Achromobacter xylosioxidans	Cote de Ivoire: Abidjan	wastewater	Illumina MiSeq
Achromobacter phages	Essoh C et al.,	POU86	ERR3447755	ERP116447	POU86	PRJEB33638	Achromobacter phage vB_AxyS_19-32_Axy06	Achromobacter xylosioxidans	Cote de Ivoire: Abidjan	wastewater	Illumina MiSeq
Achromobacter phages	Essoh C et al.,	POU91	ERR3447756	ERP116447	POU91	PRJEB33638	Achromobacter phage vB_AxyP_19-32_Axy09	Achromobacter xylosioxidans	Cote de Ivoire: Abidjan	wastewater	Illumina MiSeq
Achromobacter phages	Essoh C et al.,	POU92	ERR3447757	ERP116447	POU92	PRJEB33638	Achromobacter phage vB_AxyP_19-32_Axy10	Achromobacter xylosioxidans	Cote de Ivoire: Abidjan	wastewater	Illumina MiSeq
Mixed phages		mixed phages of Staphylococcus, Serratia, and Klebsiella	SRR8869239	SAMN11360398		PRJNA222858	Caudoviricetes	Staphyloccus, Serratia, Klebsiella	USA: Texas		Illumina MiSeq
Mixed phages		mixed phages of Staphylococcus and Klebsiella	SRR8869234	SAMN11360432		PRJNA222858	Caudoviricetes	Staphylococcus, Klebsiella	USA: Texas		Illumina MiSeq
Mixed phages		mixed phages of Klebsiella and Serratia	SRR8869231	SAMN11360393		PRJNA222858	Caudoviricetes	Klebsiella, Serratia	USA: Texas		Illumina MiSeq
Mixed phages		mixed phages of Staphylococcus, Klebsiella, Serratia, Acinetobacter	SRR8788475	SAMN11259833		PRJNA222858	Caudoviricetes	Staphylococcus, Klebsiella, Serratia, Acinetobacter	USA: Texas		Illumina MiSeq
Mixed phages		mixed phages of Escherichia, Serratia, and Staphylococcus	SRR8869241	SAMN11360401		PRJNA222858	Caudoviricetes	Escherichia, Serratia, Staphylococcus	USA: Texas		Illumina MiSeq

### Sheet: Table S2
Steps	Sequencing	Tools	version
Quality control	paired-end	Fastp	v0.23.4
	paired-end	rasusa	v2.0.0
	longread	Filtlong	v0.2.1
Assembly	paired-end	MEGAHIT	v1.2.9
	longread	Flye	v2.9
	longread	medaka	v1.11.3
Assembly checks	paired-end, longread	ViralVerify	v1.1
	paired-end, longread	CheckV	v1.0.1
Annotation	paired-end, longread	Pharokka	v1.7.1
	paired-end, longread	Phold	v0.1.4
	paired-end, longread	Phynteny	v0.1.13

### Sheet: Table S3
Study	sample name	SRA accession ID	Sequencing platform	Sample name	Total read length	Genome length	Sequencing depth	Circular	Graph connections	Completeness	Taxa name	Lowest taxa classification	Number of CDS	Pharokka: Hypothetical proteins	Phold: Hypothetical proteins	Number of hypothetical protein	Proportion of hypothetical proteins	GC content	Coding density	Integrases	Transposase	Recombinase	Toxin genes	AMR genes	Virulence factor genes	anti-CRISPR spacers	Defense genes	Can be used in Phage therapy?
This study	Ecoli_39	SRR15364480	MinION	Ecoli_39	53065	Failed during assembly	0.770018																					No
This study	Ecoli_37	SRR15364481	MinION	Ecoli_37	10004245	No contigs were assigned viral, likely contigs too short in size	145.17																					No
This study	Ecoli_36	SRR15364482	MinION	Ecoli_36	2151439	68914	31.2192	FALSE	0	95.45	Escherichia phage vB_EcoP_3HA13	Enquatrovirus	108	54	46	46	0.425926	0.41	94.94	No	No	No	No	No	No	Yes	No	Yes
This study	Ecoli_35	SRR15364483	MinION	Ecoli_35	214827	No contigs from the assembly were assigned viral, likely contigs too short in size	3.11732																					No
This study	Ecoli_34	SRR15364484	MinION	Ecoli_34	10002514	70671	141.536	TRUE	0	97.89	Escherichia phage vB_EcoP_3HA13	Enquatrovirus	123	67	60	60	0.487805	0.41	93.44	No	No	No	No	No	No	Yes	No	Yes
This study	Ecoli_33_1	SRR15364485	MinION	Ecoli_33_1	0	Failed during assembly	0																					No
This study	Ecoli_33	SRR15364486	MinION	Ecoli_33	281114	No contigs from the assembly were assigned viral, likely contigs too short in size	3.97778																					No
This study	Ecoli_32	SRR15364487	MinION	Ecoli_32	7346089	70671	103.948	TRUE	0	97.52	Escherichia phage vB_EcoP_3HA13	Enquatrovirus	129	71	64	64	0.496124	0.41	93.9	No	No	No	No	No	No	Yes	No	Yes
This study	Ecoli_31	SRR15364488	MinION	Ecoli_31	10001051	70549	141.76	FALSE	0	97.32	Escherichia phage vB_EcoP_3HA1	Enquatrovirus	118	63	56	56	0.474576	0.41	93.9	No	No	No	No	No	No	Yes	No	Yes
This study	Ecoli_29	SRR15364489	MinION	Ecoli_29	10005169	70678	141.56	TRUE	0	97.93	Escherichia phage vB_EcoP_3HA13	Enquatrovirus	114	60	54	54	0.473684	0.41	93.39	No	No	No	No	No	No	Yes	No	Yes
This study	Ecoli_28	SRR15364491	MinION	Ecoli_28	352785	No contigs from the assembly were assigned viral, likely contigs too short in size	4.99144																					No
This study	Ecoli_27	SRR15364492	MinION	Ecoli_27	10012642	70671	141.68	TRUE	0	97.56	Escherichia phage vB_EcoP_3HA13	Enquatrovirus	133	75	67	67	0.503759	0.41	94.03	No	No	No	No	No	No	Yes	No	Yes
This study	Ecoli_26	SRR15364493	MinION	Ecoli_26	56545	Failed during assembly	0.800116																					No
This study	Ecoli_17	SRR15364494	MinION	Ecoli_17	10004807	40164	249.099	FALSE	0	100	maybe Shigella phage ESh1	-	68	32	32	32	0.470588	0.49	93.07	No	No	No	No	No	No	No	No	Yes
Klebsiella dataset	Whistle-paired	SRR22972370	Illumina NextSeq500	Kleb-SR_Whistle	4500020	40653	110.693	TRUE, DTR found	0	100	Klebsiella phage Whistle	Przondovirus	56	28	26	26	0.464286	0.52	94.44	No	No	No	No	No	No	No	No	Yes
Klebsiella dataset	Amrap-paired	SRR22972371	Illumina NextSeq500	Kleb-SR_Amrap	4500218	41168	109.313	FALSE, DTR found	293	100	Klebsiella phage Amrap	Przondovirus	58	31	30	30	0.517241	0.52	95.22	No	No	No	No	No	No	No	No	Yes
Klebsiella dataset	Emom-paired	SRR22972372	Illumina NextSeq500	Kleb-SR_Emom	4500155	40746	110.444	FALSE, DTR found	42	100	Klebsiella phage Emom	Przondovirus	55	29	28	28	0.509091	0.53	94.28	No	No	No	No	No	No	No	No	Yes
Klebsiella dataset	Saitama-paired	SRR22972373	Illumina NextSeq500	Kleb-SR_Saitama	4500186	40619	110.79	TRUE, DTR found	1	100	Klebsiella phage Saitama	Przondovirus	52	25	25	25	0.480769	0.53	93.67	No	No	No	No	No	No	No	No	Yes
Klebsiella dataset	Tokugawa-paired	SRR22972374	Illumina NextSeq500	Kleb-SR_Tokugawa	4500212	41292	108.985	TRUE, DTR found	1	100	Klebsiella phage Tokugawa	Przondovirus	57	31	29	29	0.508772	0.53	94.76	No	No	No	No	No	No	No	No	Yes
Klebsiella dataset	Cornelius-paired	SRR22972375	Illumina NextSeq500	Kleb-SR_Cornelius	4500020	40296	111.674	FALSE, DTR found	6	100	Klebsiella phage Cornelius	Przondovirus	56	30	28	28	0.5	0.53	95.36	No	No	No	No	No	No	No	No	Yes
Klebsiella dataset	Speegle-paired	SRR22972376	Illumina NextSeq500	Kleb-SR_Speegle	4500038	41314	108.923	FALSE, DTR found	0	100	Klebsiella phage Speegle	Przondovirus	58	32	30	30	0.517241	0.53	94.86	No	No	No	No	No	No	No	No	Yes
Klebsiella dataset	Mera-paired	SRR22972377	Illumina NextSeq500	Kleb-SR_Mera	4500014	41259	109.067	FALSE, DTR found	0	100	Klebsiella phage Mera	Przondovirus	56	29	28	28	0.5	0.53	94.68	No	No	No	No	No	No	No	No	Yes
Klebsiella dataset	Toyotomi-paired	SRR22972388	Illumina NextSeq500	Kleb-SR_Toyotomi	4500115	41240	109.12	TRUE, DTR found	4	100	Klebsiella phage Toyotomi	Przondovirus	56	31	29	29	0.517857	0.53	95.04	No	No	No	No	No	No	No	No	Yes
Klebsiella dataset	Oda-paired	SRR22972389	Illumina NextSeq500	Kleb-SR_Oda	4500040	41500	108.435	FALSE, DTR found	1	100	Klebsiella phage Oda	Przondovirus	57	30	28	28	0.491228	0.53	94.4	No	No	No	No	No	No	No	No	Yes
Klebsiella dataset	Whistle-single	SRR22972378	MinION	Kleb-LR_Whistle	4500311	41464	108.535	FALSE	0	100	Klebsiella phage Whistle	Przondovirus	61	33	32	32	0.52459	0.52	92.64	No	No	No	No	No	No	No	No	Yes
Klebsiella dataset	Amrap-single	SRR22972379	MinION	Kleb-LR_Amrap	4500155	41325	108.897	FALSE	0	100	Klebsiella phage Amrap	Przondovirus	75	42	41	41	0.546667	0.52	93.99	No	No	No	No	No	No	No	No	Yes
Klebsiella dataset	Emom-single	SRR22972380	MinION	Kleb-LR_Emom	2503354	41369	60.5128	FALSE	0	100	Klebsiella phage Emom	Przondovirus	58	33	32	32	0.551724	0.52	93.94	No	No	No	No	No	No	No	No	Yes
Klebsiella dataset	Saitama-single	SRR22972381	MinION	Kleb-LR_Saitama	4502162	40852	110.207	FALSE	0	100	Klebsiella phage Saitama	Przondovirus	55	28	28	28	0.509091	0.53	94.08	No	No	No	No	No	No	No	No	Yes
Klebsiella dataset	Tokugawa-single	SRR22972382	MinION	Kleb-LR_Tokugawa	3782369	41776	90.5393	FALSE	0	100	Klebsiella phage Tokugawa	Przondovirus	60	33	30	30	0.5	0.53	93.83	No	No	No	No	No	No	No	No	Yes
Klebsiella dataset	Cornelius-single	SRR22972383	MinION	Kleb-LR_Cornelius	3538733	40561	84.7073	FALSE	0	100	Klebsiella phage Cornelius	Przondovirus	59	33	30	30	0.508475	0.53	94.85	No	No	No	No	No	No	No	No	Yes
Klebsiella dataset	Speegle-single	SRR22972384	MinION	Kleb-LR_Speegle	4520026	41216	109.667	TRUE	0	100	Klebsiella phage Speegle	Przondovirus	58	31	30	30	0.517241	0.53	94.65	No	No	No	No	No	No	No	No	Yes
Klebsiella dataset	Mera-single	SRR22972385	MinION	Kleb-LR_Mera	4507752	41376	108.946	FALSE	0	100	Klebsiella phage Mera	Przondovirus	56	29	28	28	0.5	0.53	94.41	No	No	No	No	No	No	No	No	Yes
Klebsiella dataset	Toyotomi-single	SRR22972386	MinION	Kleb-LR_Toyotomi	4523223	41304	109.511	FALSE	0	100	Klebsiella phage Toyotomi	Przondovirus	59	32	29	29	0.491525	0.53	94.32	No	No	No	No	No	No	No	No	Yes
Klebsiella dataset	Oda-single	SRR22972387	MinION	Kleb-LR_Oda	4506058	41756	107.914	FALSE	0	100	Klebsiella phage Oda	Przondovirus	61	34	32	32	0.52459	0.53	93.81	No	No	No	No	No	No	No	No	Yes
Salmonella phages	Se_F6	SRR16219306	Illumina MiSeq	SAL_Se_F6_PhiX	15000002	5356	2800.6	FALSE	41	91.11	Escherichia phage phiX174	Sinsheimervirus	8	0	0	0	0	0.45	95.01	No	No	No	No	No	No	No	No	No
				SAL_Se_F6	15000002	157381	95.3101	TRUE, DTR found	41	100	Salmonella phage SeF6	Kuttervirus	234	144	126	126	0.538462	0.45	95.51	No	Yes	No	No	No	No	No	No	No
Salmonella phages	Se_F3	SRR16219307	Illumina MiSeq	SAL_Se_F3_1	15000298	42925	349.454	TRUE, DTR found	655	100	Salmonella phage SeF1	Jerseyvirus	74	39	33	33	0.445946	0.5	94.2	No	No	No	No	No	No	Yes	No	Yes
				SAL_Se_F3_2	15000298	157360	95.3247	TRUE, DTR found	655	100	Salmonella phage SeF3a	Kuttervirus	235	145	128	128	0.544681	0.45	95.22	No	Yes	No	No	No	No	Yes	No	No
				SAL_Se_F3_PhiX	15000298	5527	2714	TRUE, DTR found	655	100	Escherichia phage phiX174	Sinsheimervirus	8	0	0	0	0	0.45	95.17	No	No	No	No	No	No	No	No	No
Salmonella phages	Se_F2	SRR16219308	Illumina MiSeq	SAL_Se_F2	15000253	59194	253.408	FALSE	4	100	Salmonella phage SeF2	Chivirus	86	54	47	47	0.546512	0.57	97.68	No	No	No	No	No	No	No	No	Yes
Salmonella phages	Se_F1	SRR16219309	Illumina MiSeq	SAL_Se_F1_1	14662631	157360	93.1789	TRUE, DTR found	701	100	Salmonella phage SeF3a	Kuttervirus	235	147	130	130	0.553191	0.45	95.3	No	Yes	No	No	No	No	Yes	No	No
				SAL_Se_F1_2	14662631	42925	341.587	TRUE, DTR found	701	100	Salmonella phage SeF1	Jerseyvirus	74	40	34	34	0.459459	0.5	94.2	No	No	No	No	No	No	No	No	Yes
				SAL_Se_F1_PhiX	14662631	5527	2652.91	TRUE, DTR found	701	100	Escherichia phage phiX174	Sinsheimervirus	8	0	0	0	0	0.45	95.17	No	No	No	No	No	No	No	No	No
Salmonella phages	Se_ML1	SRR16219310	Illumina MiSeq	SAL_Se_ML1	15000115	157360	95.3236	TRUE, DTR found	3	100	Salmonella phage SeF3a	Kuttervirus	235	146	129	129	0.548936	0.45	95.28	No	Yes	No	No	No	No	Yes	No	No
Salmonella phages	Se_EM4	SRR16219311	Illumina MiSeq	SAL_Se_EM4	15000074	157849	95.028	TRUE, DTR found	0	100	Salmonella phage Se_EM4	Kuttervirus	233	145	127	127	0.545064	0.45	95.42	No	Yes	No	No	No	No	No	No	No
Salmonella phages	Se_EM3	SRR16219312	Illumina MiSeq	SAL_Se_EM3	15000253	157240	95.3972	TRUE, DTR found	1	100	Salmonella phage Se_EM3	Kuttervirus	236	151	131	131	0.555085	0.45	95.21	No	Yes	No	No	No	No	No	No	No
Salmonella phages	Se_EM2	SRR16219313	Illumina MiSeq	SAL_Se_EM2	15000162	157007	95.5382	TRUE, DTR found	1	100	maybe Salmonella phage Se_EM4	Kuttervirus	232	145	129	129	0.556034	0.45	95.36	No	Yes	No	No	No	No	No	No	No
Salmonella phages	Salfasec_13	SRR16219314	Illumina MiSeq	SAL_Salfasec_13_1	15000473	40596	369.506	TRUE, DTR found	46	100	Salmonella phage Salfasec13b	Lederbergvirus	77	42	35	35	0.454545	0.47	95.54	Yes	No	No	No	No	Yes	No	No	No
				SAL_Salfasec_13_2	15000473	157360	95.3258	TRUE, DTR found	46	100	Salmonella phage SeF3a	Kuttervirus	234	145	128	128	0.547009	0.45	95.19	No	Yes	No	No	No	No	Yes	No	No
Salmonella phages	Se_EM1	SRR16219315	Illumina MiSeq	SAL_Se_EM1	15000242	159453	94.0731	TRUE, DTR found	12	100	Salmonella phage Se_EM1	Kuttervirus	235	149	131	131	0.557447	0.44	95.2	No	Yes	No	No	No	No	No	No	No
Salmonella phages	Se_AO1	SRR16219316	Illumina MiSeq	SAL_Se_AO1	15000116	157622	95.1651	TRUE, DTR found	2	100	Salmonella phage Se_AO1	Kuttervirus	234	150	131	131	0.559829	0.45	95.1	No	Yes	No	No	No	No	Yes	No	No
Achromobacter phages	vB_AxyP_19-32_Axy12	ERR3447759	Illumina MiSeq	Achrom_Axy12	10000402	73804	135.499	TRUE, DTR found	2068	100	Achromobacter phage vB_AxyP_19-32_Axy12	Dongdastvirus	86	60	56	56	0.651163	0.55	96.9	No	No	No	No	No	No	Yes	No	Yes
Achromobacter phages	vB_AxyP_19-32_Axy13	ERR3447760	Illumina MiSeq	Achrom_Axy13	10000064	69840	143.185	TRUE, DTR found	926	100	Achromobacter phage vB_AxyP_19-32_Axy13	Inbricusvirus	79	52	48	48	0.607595	0.56	97.17	No	No	No	No	No	No	Yes	No	Yes
				Achrom_Axy13_pp	10000064	30166	331.501	TRUE, DTR found	926	100			45	21	14	14	0.311111	0.62	95.62	Yes	No	No	No	No	No	No	No	No
Achromobacter phages	vB_AxyS_19-32_Axy14	ERR3447761	Illumina MiSeq	Achrom_Axy14	10000015	30166	331.5	FALSE	2279	86.68			46	22	15	15	0.326087	0.62	95.52	Yes	No	No	No	No	No	No	No	No
Achromobacter phages	vB_AxyS_19-32_Axy16	ERR3447762	Illumina MiSeq	Achrom_Axy16	10000550	30166	331.517	TRUE, DTR found	1446	100			45	21	14	14	0.311111	0.62	95.62	Yes	No	No	No	No	No	No	No	No
Achromobacter phages	vB_AxyS_19-32_Axy18	ERR3447763	Illumina MiSeq	Achrom_Axy18_1	10000064	45641	219.103	TRUE, DTR found	1924	100	Achromobacter phage vB_AxyS_19-32_Axy18	Unclassified	66	37	33	33	0.5	0.56	96.87	No	No	No	No	No	No	No	No	Yes
				Achrom_Axy18_2	10000064	29939	334.015	FALSE	1924	86.11			45	21	14	14	0.311111	0.62	95.73	Yes	No	No	No	No	No	No	No	No
Achromobacter phages	vB_AxyS_19-32_Axy19	ERR3447764	Illumina MiSeq	Achrom_Axy19_pp	10000427	30166	331.513	TRUE, DTR found	1433	100			46	22	15	15	0.326087	0.62	95.85	Yes	No	No	No	No	No	No	No	No
				Achrom_Axy19	10000427	46177	216.567	TRUE, DTR found	1433	100	Achromobacter phage vB_AxyS_19-32_Axy19	Unclassified	67	35	31	31	0.462687	0.56	96.8	No	No	No	No	No	No	No	No	Yes
Achromobacter phages	vB_AxyS_19-32_Axy20	ERR3447765	Illumina MiSeq	Achrom_Axy20_pp	10000229	30166	331.507	TRUE, DTR found	2469	100			44	20	13	13	0.295455	0.62	95.84	Yes	No	No	No	No	No	No	No	No
				Achrom_Axy20	10000229	46493	215.091	TRUE, DTR found	2469	100	Achromobacter phage vB_AxyS_19-32_Axy20	Unclassified	70	38	35	35	0.5	0.56	97.01	No	No	No	No	No	No	No	No	Yes
Achromobacter phages	vB_AxyP_19-32_Axy21	ERR3447766	Illumina MiSeq	Achrom_Axy21_pp	10000308	30166	331.509	TRUE, DTR found	1186	100			45	22	15	15	0.333333	0.62	95.81	Yes	No	No	No	No	No	No	No	No
				Achrom_Axy21	10000308	42712	234.133	TRUE, DTR found	1186	100	Achromobacter phage vB_AxyP_19-32_Axy21	Krylovirinae	60	39	36	36	0.6	0.64	96.95	No	No	No	No	No	No	No	No	Yes
Achromobacter phages	vB_AxyP_19-32_Axy22	ERR3447767	Illumina MiSeq	Achrom_Axy22_pp	10000390	30166	331.512	TRUE, DTR found	2117	100			44	21	14	14	0.318182	0.62	95.4	Yes	No	No	No	No	No	No	No	No
				Achrom_Axy22	10000390	71447	139.969	FALSE	2117	100	Achromobacter phage vB_AxyP_19-32_Axy22	Pourcelvirus	87	61	57	57	0.655172	0.54	97.43	No	No	No	No	No	No	No	No	Yes
Achromobacter phages	vB_AxyP_19-32_Axy23	ERR3447768	Illumina MiSeq	Achrom_Axy23	10000527	43439	230.22	TRUE, DTR found	1189	100	Achromobacter phage vB_AxyP_19-32_Axy23	Krylovirinae	56	36	32	32	0.571429	0.65	98.34	No	No	No	No	No	No	No	No	Yes
				Achrom_Axy23_pp	10000527	30166	331.517	TRUE, DTR found	1189	100			44	21	14	14	0.318182	0.62	95.16	Yes	No	No	No	No	No	No	No	No
Achromobacter phages	vB_AxyP_19-32_Axy24	ERR3447769	Illumina MiSeq	Achrom_Axy24_pp	10000340	30166	331.51	TRUE, DTR found	1793	100			45	21	14	14	0.311111	0.62	95.61	Yes	No	No	No	No	No	No	No	No
				Achrom_Axy24	10000340	74475	134.278	TRUE, DTR found	1793	100	Achromobacter phage vB_AxyP_19-32_Axy24	Dongdastvirus	88	61	58	58	0.659091	0.55	96.59	No	No	No	No	No	No	Yes	No	Yes
Achromobacter phages	vB_AxyP_19-32_Axy04	ERR3447754	Illumina MiSeq	Achrom_Axy04_1	10000147	26742	373.949	FALSE	1025	77.39			41	18	12	12	0.292683	0.62	95.66	Yes	No	No	No	No	No	No	No	No
				Achrom_Axy04_2	10000147	73556	135.953	TRUE, DTR found	1025	100	Achromobacter phage vB_AxyP_19-32_Axy04	Dongdastvirus	92	64	60	60	0.652174	0.55	95.99	No	No	No	No	No	No	Yes	No	Yes
Achromobacter phages	vB_AxyS_19-32_Axy06	ERR3447755	Illumina MiSeq	Achrom_Axy06	10000080	45955	217.606	TRUE, DTR found	1469	100	Achromobacter phage vB_AxyS_19-32_Axy06	Steinhofvirus	70	44	41	41	0.585714	0.56	96.64	No	No	No	No	No	No	No	No	Yes
Achromobacter phages	vB_AxyP_19-32_Axy09	ERR3447756	Illumina MiSeq	Achrom_Axy09	10000333	42953	232.82	TRUE, DTR found	2207	100	Achromobacter phage vB_AxyP_19-32_Axy09	Krylovirinae	61	39	36	36	0.590164	0.64	97.39	No	No	No	No	No	No	No	No	Yes
				Achrom_Axy09_pp	10000333	30166	331.51	TRUE, DTR found	2094	100			45	21	14	14	0.311111	0.62	95.56	Yes	No	No	No	No	No	No	No	No
Achromobacter phages	vB_AxyP_19-32_Axy10	ERR3447757	Illumina MiSeq	Achrom_Axy10	10000010	73635	135.805	TRUE, DTR found	2020	100	Achromobacter phage vB_AxyP_19-32_Axy10	Pourcelvirus	84	57	51	51	0.607143	0.54	97.53	No	No	No	No	No	No	Yes	No	Yes
				Achrom_Axy10_pp	10000010	30166	331.499	TRUE, DTR found	2020	100			45	22	14	14	0.311111	0.62	95.78	Yes	No	No	No	No	No	No	No	No
Mixed phages	mixed phages of Staphylococcus, Serratia, and Klebsiella	SRR8869239	Illumina MiSeq	Mixed_239_Staph	10000113	17697	565.074	FALSE	2	100	Staphylococcus phage Portland	Rosenblumvirus	22	10	9	9	0.409091	0.29	94.03	No	No	No	No	No	No	No	No	Yes
				Mixed_239_Kleb	10000113	50034	199.866	FALSE	2	100	Klebsiella phage Skenny	Webervirus	89	54	48	48	0.539326	0.51	93	No	No	No	No	No	No	No	No	Yes
				Mixed_239_Serratia	10000113	68844	145.258	TRUE, DTR found	2	100	Serratia phage MyoSmar	Myosmarvirus	119	80	71	71	0.596639	0.49	95.06	No	No	No	No	No	Yes	No	No	No
Mixed phages	mixed phages of Staphylococcus and Klebsiella	SRR8869234	Illumina MiSeq	Mixed_234_Staph	10000089	17695	565.136	FALSE	10	100	Staphylococcus phage Portland	Rosenblumvirus	20	9	8	8	0.4	0.29	94.32	No	No	No	No	No	No	No	No	Yes
				Mixed_234_Kleb	10000089	50382	198.485	TRUE, DTR found	10	100	Klebsiella phage Sweeny	Webervirus	85	47	42	42	0.494118	0.51	93.53	No	No	No	No	No	No	No	No	Yes
				Mixed_234_Enterobacter	10000089	178761	55.9411	TRUE, DTR found	10	100	Enterobacter phage EC-W1	Pseudotevenvirus	290	169	154	154	0.531034	0.45	96.61	No	No	Yes	No	No	No	No	No	No
Mixed phages	mixed phages of Klebsiella and Serratia	SRR8869231	Illumina MiSeq	Mixed_231_Serratia	10000032	63174	158.293	TRUE, DTR found	13	100	Serratia phage Parlo	Parlovirus	95	67	55	55	0.578947	0.58	96.53	Yes	No	No	No	No	No	Yes	No	No
				Mixed_234_Kleb	10000032	168633	59.3006	FALSE	13	99.43	Klebsiella phage Marfa	Marfavirus	298	168	159	159	0.533557	0.41	95.93	No	No	Yes	Yes	No	No	No	No	No
Mixed phages	mixed phages of Staphylococcus, Klebsiella, Serratia, Acinetobacter	SRR8788475	Illumina MiSeq	Mixed_475_Serratia	10000357	42969	232.734	TRUE, DTR found	6	100	Serratia phage Scapp		69	40	35	35	0.507246	0.56	96.23	No	No	No	No	No	No	No	No	Yes
				Mixed_475_Staph	10000357	139871	71.497	TRUE, DTR found	6	100	Staphylococcus phage K	Kayvirus	248	161	148	148	0.596774	0.3	92.6	No	No	Yes	No	No	No	No	Yes	No
				Mixed_475_Acinetobacter	10000357	165579	60.3963	TRUE, DTR found	6	100	Acinetobacter phage AB-Navy97	Lazarusvirus	265	149	139	139	0.524528	0.37	95.28	No	No	No	No	No	Yes	No	Yes	No
				Mixed_475_Kleb	10000357	157380	63.5427	TRUE, DTR found	6	100	Klebsiella phage Menlow	Taipeivirus	228	144	127	127	0.557018	0.46	95.01	No	No	Yes	No	No	No	Yes	No	No
Mixed phages	mixed phages of Escherichia, Serratia, and Staphylococcus	SRR8869241	Illumina MiSeq	Mixed_241_Staph	10000296	44019	227.181	TRUE, DTR found	14	100	Staphylococcus phage Sebago	Phietavirus	76	36	31	31	0.407895	0.35	96.32	Yes	No	No	No	No	No	No	No	No
				Mixed_241_Serratia	10000296	68762	145.433	TRUE, DTR found	14	100	Serratia phage MTx	Myosmarvirus	118	83	70	70	0.59322	0.5	94.83	No	No	No	No	No	Yes	No	No	No
				Mixed_241_Escherichia	10000296	80155	124.762	FALSE	14	78.43	Escherichia phage P1	Punavirus	119	70	55	55	0.462185	0.47	93.88	Yes	No	No	Yes	No	No	No	Yes	No
													8321	4871	4318	4318	51.8928		95.1952
														58.5386		553			95.2

### Sheet: Table S4
Dataset	Program	Wall time with 8 threads (h:mm:ss)	Wall time with16 threads (h:mm:ss)
SRR22972379	sphae run –sequencing longreads	Median=0:14:12 Minimum=0:13:11 Maximum=0:17:06	Median=0:07:24 Minimum=0:07:12 Maximum=0:09:47
SRR22972379	sphae run –sequencing longreads –no_medaka	Median=0:17:09 Minimum=0:15:49 Maximum=0:17:23	Median=0:08:28 Minimum=0:08:21 Maximum=0:09:15
SRR22972371	sphae run –sequencing paired	Median=0:42:46 Minimum=0:35:22 Maximum=1:25:29	Median=0:09:43 Minimum=0:09:33 Maximum=0:09:51
OQ579031	sphae annotate	Median=0:06:13 Minimum=0:06:12 Maximum=0:06:13	Median=0:06:31 Minimum=0:06:24 Maximum=0:06:40
